# Multiple Independent Genetic Code Reassignments of the UAG Stop Codon in Phyllopharyngean Ciliates

**DOI:** 10.1101/2024.07.18.603678

**Authors:** Jamie McGowan, Thomas A. Richards, Neil Hall, David Swarbreck

**Affiliations:** Earlham Institute, Norwich Research Park, Norwich, NR4 7UZ, UK; Department of Biology, University of Oxford, Oxford, OX1 3SZ, UK; School of Biological Sciences, University of East Anglia, Norwich, NR4 7TJ, UK

**Keywords:** Genetic code, stop codon reassignment, suppressor tRNA, Phyllopharyngea, Ciliophora, codon usage, phylogenomics

## Abstract

The translation of nucleotide sequences into amino acid sequences, governed by the genetic code, is one of the most conserved features of molecular biology. The standard genetic code, which uses 61 sense codons to encode one of the 20 standard amino acids and 3 stop codons (UAA, UAG, and UGA) to terminate translation, is used by most extant organisms. The protistan phyla Ciliophora (the ‘ciliates’) are an unusual exception to this norm, exhibiting the greatest diversity of non-canonical nuclear genetic code variants and evidence of repeated changes in code. In this study, we report the discovery of multiple independent genetic code changes within the Phyllopharyngea class of ciliates. By mining publicly available ciliate genome datasets, we discovered that three ciliate species from the TARA Oceans eukaryotic metagenome dataset use the UAG codon to putatively encode leucine. We identified novel suppressor tRNA genes in two of these genomes. Phylogenomics analysis revealed that these three uncultivated taxa form a monophyletic lineage within the Phyllopharyngea class. Expanding our analysis by reassembling published phyllopharyngean genome datasets led to the discovery that the UAG codon had also been reassigned to putatively code for glutamine in *Hartmannula sinica* and *Trochilia petrani*. Phylogenomics analysis suggests that this occurred via two independent genetic code change events. These data demonstrate that the reassigned UAG codons have widespread usage as sense codons within the phyllopharyngean ciliates. Furthermore, we show that the function of UAA is firmly fixed as the preferred stop codon. These findings shed light on the evolvability of the genetic code in understudied microbial eukaryotes.
