## Supplemental Table 1 for "Multiple Independent Genetic Code Reassignments of the UAG Stop Codon in Phyllopharyngean Ciliates"

### Sheet: Assembly and annotation stats
Species	Source	Assembly size (bp)	Contigs	N50	% GC (genome)	BUSCO genome mode (v5, MetaEuk, Alveolata_odb10)	Predicted genes	% GC (CDS)	BUSCO protein mode (v5, Alveolata_odb10)
Chilodontopsis depressa	SRR9841577	81970817	30348	3265	27.98	C:72.5%[S:69.6%,D:2.9%],F:8.8%,M:18.7%,n:171	25276	31.16	C:74.8%[S:71.3%,D:3.5%],F:8.8%,M:16.4%,n:171
TARA_ARC_108_MAG_00274	https://www.genoscope.cns.fr/tara/	10990966	1979	6024	33.72	C:12.9%[S:11.7%,D:1.2%],F:4.7%,M:82.4%,n:171	4982	34.75	C:17.6%[S:16.4%,D:1.2%],F:2.9%,M:79.5%,n:171
TARA_ARC_108_MAG_00306	https://www.genoscope.cns.fr/tara/	33612460	5895	6350	44.21	C:77.8%[S:73.7%,D:4.1%],F:5.3%,M:16.9%,n:171	13324	45.8	C:80.2%[S:74.9%,D:5.3%],F:5.3%,M:14.5%,n:171
TARA_SOC_28_MAG_00066	https://www.genoscope.cns.fr/tara/	21327176	4880	4338	30.62	C:49.8%[S:48.0%,D:1.8%],F:5.8%,M:44.4%,n:171	7578	31.45	C:55.0%[S:50.9%,D:4.1%],F:4.7%,M:40.3%,n:171
Trithigmostoma cucullulus	SRR9841579	34025703	11120	4017	53.58	C:73.1%[S:67.8%,D:5.3%],F:8.8%,M:18.1%,n:171	16294	55.51	C:75.5%[S:70.2%,D:5.3%],F:6.4%,M:18.1%,n:171
Chilodonella uncinata	SRR6195035	41359363	13482	4051	48.4	C:81.3%[S:78.4%,D:2.9%],F:6.4%,M:12.3%,n:171	18594	49.76	C:86.0%[S:82.5%,D:3.5%],F:3.5%,M:10.5%,n:171
Trochilia petrani	SRR9841580	2920460	1025	3673	27.38	C:8.8%[S:8.8%,D:0.0%],F:3.5%,M:87.7%,n:171	1480	28.97	C:9.4%[S:9.4%,D:0.0%],F:4.1%,M:86.5%,n:171
Dysteria derouxi	SRR9841578	39412766	9729	5527	43.81	C:74.3%[S:70.8%,D:3.5%],F:9.9%,M:15.8%,n:171	18977	46.87	C:83.0%[S:79.5%,D:3.5%],F:3.5%,M:13.5%,n:171
Hartmannula sinica	SRR9841582	20680891	12339	1695	42.02	C:30.4%[S:29.2%,D:1.2%],F:21.1%,M:48.5%,n:171	11763	48.82	C:33.4%[S:31.6%,D:1.8%],F:25.1%,M:41.5%,n:171
Chilodochona sp.	SRR9841583	26781506	10146	3002	36.28	C:82.5%[S:74.3%,D:8.2%],F:5.3%,M:12.2%,n:171	13556	38.13	C:88.3%[S:80.1%,D:8.2%],F:1.2%,M:10.5%,n:171

### Sheet: Orthofinder dataset
Species	Source	Reference
Blepharisma stoltei	BlepharismaDB	10.1073/pnas.2213887120
Chilodochona sp.	SRR9841583	10.3389/fmicb.2019.02819
Chilodonella uncinata	SRR6195035	10.1128/mbio.01836-17
Chilodontopsis depressa	SRR9841577	10.3389/fmicb.2019.02819
Oligohymenophorea sp. PL0344	https://zenodo.org/records/7944379	10.1371/journal.pgen.1010913
Dysteria derouxi	SRR9841578	10.3389/fmicb.2019.02819
Halteria grandinella	UniProt Proteomes	10.1128/mbio.01964-20
Hartmannula sinica	SRR9841582	10.3389/fmicb.2019.02819
Pseudocohnilembus persalinus	UniProt Proteomes	10.1038/srep15470
Stentor coeruleus	UniProt Proteomes	10.1016/j.cub.2016.12.057
Stylonychia lemnae	UniProt Proteomes	10.1093/gbe/evu139
TARA_ARC_108_MAG_00274	https://www.genoscope.cns.fr/tara/	10.1016/j.xgen.2022.100123
TARA_ARC_108_MAG_00306	https://www.genoscope.cns.fr/tara/	10.1016/j.xgen.2022.100123
TARA_SOC_28_MAG_00066	https://www.genoscope.cns.fr/tara/	10.1016/j.xgen.2022.100123
Tetrahymena borealis	Tetrahymena genome database	10.1093/database/bas007
Tetrahymena elliotti	Tetrahymena genome database	10.1093/database/bas007
Tetrahymena malaccensis	Tetrahymena genome database	10.1093/database/bas007
Trithigmostoma cucullulus	SRR9841579	10.3389/fmicb.2019.02819
Trochilia_petrani	SRR9841580	10.3389/fmicb.2019.02819
